# Identifying mutations in *sd1*, *Pi54* and *Pi-ta,* and positively selected genes of TN1, the first semidwarf rice in Green Revolution

**DOI:** 10.1101/2021.12.23.474023

**Authors:** Jerome P. Panibe, Long Wang, Yi-Chen Lee, Chang-Sheng Wang, Wen-Hsiung Li

## Abstract

**Background:** Taichung Native 1 (TN1) is the first semidwarf rice cultivar that initiated the Green Revolution. As TN1 is a direct descendant of the Dee-geo-woo-gen cultivar, the source of the *sd1* semidwarf gene, the *sd1* gene can be defined through TN1. Also, TN1 is susceptible to the blast disease and is described as being drought-tolerant. However, genes related to these characteristics of TN1 are unknown. Our aim was to identify and characterize TN1 genes related to these traits.

**Results:** Aligning the *sd1* of TN1 to Nipponbare *sd1*, we found a 382-bp deletion including a frameshift mutation. Sanger sequencing validated this deleted region in *sd1*, and we proposed a model of the *sd1* gene that corrects errors in the literature. We also predicted the blast disease resistant (R) genes of TN1. Orthologues of the R genes in Tetep, a well-known resistant cultivar that is commonly used as a donor for breeding new blast resistant cultivars, were then sought in TN1, and if they were present, we looked for mutations. The absence of *Pi54*, a well-known R gene, in TN1 partially explains why TN1 is more susceptible to blast than Tetep. We also scanned the TN1 genome using the PosiGene software and identified 11 genes deemed to have undergone positive selection. Some of them are associated with drought-resistance and stress response.

**Conclusions:** We have redefined the deletion of the *sd1* gene in TN1, a direct descendant of the Dee-geo-woo-gen cultivar, and have corrected some literature errors. Moreover, we have identified blast resistant genes and positively selected genes, including genes that characterize TN1’s blast susceptibility and abiotic stress response. These new findings increase the potential of using TN1 to breed new rice cultivars.
