## Supplementary material for "Identifying mutations in *sd1*, *Pi54* and *Pi-ta,* and positively selected genes of TN1, the first semidwarf rice in Green Revolution": Dataset_S3

### Sheet: blastp
Dataset S3: Blastp and tblastn hits of the cloned R genes to the TN1 and Tetep genome
Blastp of 22 cloned R genes to TN1 and Tetep proteins (e-value < =10e-10 & identity >=70)
query id	query length	subject genome	subject id	subject length	% identity	alignment length	mismatches	gap opens	q. start	q. end	% query coverage per subject	s. start	s. end	evalue	bit score
Pb1	1296	TN1	OsTN11t002064.1	1392	78.858	1296	238	9	1	1289	100	1	1267	0	1873
Pb1	1296	Tetep	tig00011498.fgenesh63.1	1251	81.074	745	127	5	531	1273	91	379	1111	0	1146
Pi1-5	1143	Tetep	chr11.fgenesh2455.1	1138	100	1138	0	0	6	1143	99	1	1138	0	2340
Pi1-6	1021	TN1	OsTN11t002532.1	1044	76.742	1062	188	10	1	1021	100	1	1044	0	1593
Pi1-6	1021	Tetep	chr11.fgenesh2457.1	1021	100	1021	0	0	1	1021	100	1	1021	0	2103
pi21	243	TN1	OsTN4t001349.1	565	91.635	263	2	2	1	243	100	7	269	2.63e-148	429
pi21	243	Tetep	chr04.fgenesh1214.1	181	99.074	108	1	0	136	243	75	74	181	1.14e-65	205
Pi25	924	TN1	OsTN6t001540.1	912	77.67	927	189	5	1	924	100	1	912	0	1427
Pi25	924	Tetep	chr06.fgenesh1561.1	820	99.512	820	4	0	1	820	89	1	820	0	1678
Pi36	1056	TN1	OsTN8t000301.1	1796	77.44	1086	172	10	1	1051	99	1	1048	0	1632
Pi36	1056	Tetep	chr08.fgenesh182.1	1291	84.129	1027	158	4	1	1026	97	1	1023	0	1730
Pi37	1290	Tetep	chr01.fgenesh2997.1	956	84.947	950	141	1	1	950	74	1	948	0	1634
Pi5-1	1025	TN1	OsTN9t000708.1	974	92.676	1024	24	3	1	1024	99	1	973	0	1920
Pi54	1030	Tetep	chr11.fgenesh2107.1	1030	100	1030	0	0	1	1030	100	1	1030	0	2124
Pi54rh	360	TN1	OsTN11t002257.1	337	83.516	273	41	1	62	334	76	66	334	4.49e-161	459
Pi54rh	360	Tetep	chr11.fgenesh2107.1	1030	84.637	358	54	1	4	360	99	672	1029	0	608
Pi64	1292	Tetep	chr01.fgenesh2997.1	956	96.747	953	25	4	1	952	74	1	948	0	1865
Pi9	993	TN1	OsTN6t001288.1	2424	84.524	420	65	0	1	420	99	1784	2203	0	702
Pi9	993	Tetep	chr06.fgenesh1317.1	1439	83.817	241	39	0	38	278	94	1188	1428	5.79e-122	408
Pia_Os11gRGA4	996	TN1	OsTN11t000878.1	1014	95.11	1002	37	5	1	993	99	1	999	0	1942
Pia_Os11gRGA4	996	Tetep	chr11.fgenesh828.1	969	97.289	996	0	1	1	996	100	1	969	0	1987
Pib	1251	TN1	OsTN2t004049.1	1361	95.134	1192	58	0	1	1192	95	170	1361	0	2331
Pib	1251	Tetep	chr02.fgenesh3478.1	2162	90.217	368	36	0	338	705	86	443	810	0	669
Pid2	845	Tetep	chr06.fgenesh1824.1	673	98.649	518	6	1	1	518	74	60	576	0	1054
Pid3	924	TN1	OsTN6t001540.1	912	77.67	927	189	5	1	924	100	1	912	0	1427
Pid3	924	Tetep	chr06.fgenesh1561.1	820	99.512	820	4	0	1	820	89	1	820	0	1678
Pik-1	1143	Tetep	chr11.fgenesh2455.1	1138	99.385	1138	7	0	6	1143	99	1	1138	0	2321
Pik-2	1021	TN1	OsTN11t002532.1	1044	76.836	1062	187	10	1	1021	100	1	1044	0	1595
Pik-2	1021	Tetep	chr11.fgenesh2457.1	1021	99.902	1021	1	0	1	1021	100	1	1021	0	2101
Pikm1-TS	1143	Tetep	chr11.fgenesh2455.1	1138	99.912	1138	1	0	6	1143	99	1	1138	0	2338
Pikm2-TS	1021	TN1	OsTN11t002532.1	1044	76.836	1062	187	10	1	1021	100	1	1044	0	1595
Pikm2-TS	1021	Tetep	chr11.fgenesh2457.1	1021	99.902	1021	1	0	1	1021	100	1	1021	0	2101
Pikp-1	1142	Tetep	chr11.fgenesh2455.1	1138	95.079	1138	55	1	6	1142	99	1	1138	0	2169
Pikp-2	1021	TN1	OsTN11t002532.1	1044	76.836	1062	187	10	1	1021	100	1	1044	0	1597
Pikp-2	1021	Tetep	chr11.fgenesh2457.1	1021	99.608	1021	4	0	1	1021	100	1	1021	0	2098
Pish	1290	Tetep	chr01.fgenesh2997.1	956	84.947	950	141	1	1	950	74	1	948	0	1631
Pit	989	TN1	OsTN1t000361.1	914	86.552	989	31	6	1	989	100	28	914	0	1682
Pit	989	Tetep	tig00012256.fgenesh109.1	2160	91.608	989	15	3	1	989	100	1240	2160	0	1826
Pi-ta	928	TN1	OsTN12t001092.1	1135	99.892	928	1	0	1	928	100	28	955	0	1924
Pi-ta	928	Tetep	tig00012489.fgenesh13.1	652	99.167	240	2	0	650	889	61	269	508	2.54e-161	491
Piz-t	1033	TN1	OsTN6t001288.1	2424	99.048	420	4	0	1	420	99	1784	2203	0	822
Piz-t	1033	Tetep	chr06.fgenesh1317.1	1439	97.51	241	6	0	38	278	93	1188	1428	1.12e-144	472

### Sheet: tblastn
Dataset S3: Blastp and tblastn hits of the cloned R genes to the TN1 and Tetep genome
Tblastn of 22 cloned R genes to TN1 and Tetep genome (e-value < =10e-10 & identity >=70)
query id	query length	subject genome	subject id	subject length	% identity	alignment length	mismatches	gap opens	q. start	q. end	% query coverage per subject	s. start	s. end	evalue	bit score
Pb1	1296	TN1	TN1_chr11	35333668	84.915	769	106	2	529	1296	90	28053793	28056072	0	1172
Pb1	1296	Tetep	tig00011498	813438	82.329	747	118	5	529	1273	90	514825	517029	0	1096
Pi1-5	1143	Tetep	chr11	28105715	99.869	766	1	0	378	1143	98	27059014	27056717	0	1561
Pi1-6	1021	TN1	TN1_chr11	35333668	80.878	706	110	4	332	1021	100	33842916	33845006	0	1054
Pi1-6	1021	Tetep	chr11	28105715	100	691	0	0	331	1021	100	27066728	27068800	0	1320
Pi25	924	TN1	TN1_chr6	33082646	99.026	924	9	0	1	924	100	12415586	12412815	0	1764
Pi25	924	Tetep	chr06	30413958	96.816	848	13	2	1	840	100	13195590	13193065	0	1555
Pi36	1056	TN1	TN1_chr8	31276788	83.983	693	109	2	271	962	99	2687925	2690000	0	1124
Pi36	1056	Tetep	chr08	23813433	81.674	693	124	3	271	962	99	1581937	1584009	0	1064
Pi37	1290	TN1	TN1_chr1	45524768	86.899	1290	167	1	1	1290	100	35053773	35057636	0	2184
Pi37	1290	Tetep	chr01	37522731	86.512	1290	172	1	1	1290	100	27057794	27061657	0	2176
Pi5-1	1025	TN1	TN1_chr9	24619049	98.409	440	7	0	488	927	94	10454206	10452887	0	798
Pi5-1	1025	Tetep	chr09	20315509	98.409	440	7	0	488	927	94	11076975	11075656	0	798
Pi5-2	1063	TN1	TN1_chr9	24619049	79.592	98	20	0	1	98	79	10465824	10466117	4.97e-30	133
Pi5-2	1063	Tetep	chr09	20315509	79.592	98	20	0	1	98	79	11088599	11088892	5.05e-30	133
Pi54	1030	TN1	TN1_chr11	35333668	94.85	233	12	0	798	1030	90	30608831	30608133	5.73e-133	452
Pi54	1030	Tetep	chr11	28105715	97.075	1060	1	1	1	1030	100	23596864	23593685	0	2034
Pi54rh	360	TN1	TN1_chr11	35333668	81.466	232	42	1	130	360	99	30608831	30608136	1.08e-113	371
Pi54rh	360	Tetep	chr11	28105715	84.637	358	54	1	4	360	99	23594761	23593688	0	581
Pi64	1292	TN1	TN1_chr1	45524768	97.061	1293	32	4	1	1292	100	35053773	35057636	0	2416
Pi64	1292	Tetep	chr01	37522731	95.437	1293	53	4	1	1292	100	27057794	27061657	0	2370
Pi9	993	TN1	TN1_chr6	33082646	99.478	957	5	0	37	993	100	9777730	9780600	0	1909
Pi9	993	Tetep	chr06	30413958	99.478	957	5	0	37	993	100	10660499	10663369	0	1909
Pia_Os11gRGA4	996	TN1	TN1_chr11	35333668	98.331	719	9	1	278	993	99	7200297	7198141	0	1420
Pia_Os11gRGA4	996	Tetep	chr11	28105715	100	719	0	0	278	996	100	6567763	6565607	0	1451
Pib	1251	TN1	TN1_chr2	40339840	89.593	663	68	1	590	1251	100	39489709	39487721	0	1211
Pib	1251	Tetep	chr02	31488487	84.082	534	85	0	717	1250	99	30596925	30595324	0	887
Pid2	845	TN1	TN1_chr6	33082646	99.882	845	1	0	1	845	100	13507669	13510203	0	1656
Pid2	845	Tetep	chr06	30413958	99.882	845	1	0	1	845	100	17864092	17861558	0	1656
Pid3	924	TN1	TN1_chr6	33082646	99.026	924	9	0	1	924	100	12415586	12412815	0	1764
Pid3	924	Tetep	chr06	30413958	96.816	848	13	2	1	840	100	13195590	13193065	0	1555
Pik-1	1143	Tetep	chr11	28105715	99.608	766	3	0	378	1143	98	27059014	27056717	0	1556
Pik-2	1021	TN1	TN1_chr11	35333668	81.02	706	109	4	332	1021	100	33842916	33845006	0	1057
Pik-2	1021	Tetep	chr11	28105715	99.855	691	1	0	331	1021	100	27066728	27068800	0	1318
Pikm1-TS	1143	Tetep	chr11	28105715	99.869	766	1	0	378	1143	98	27059014	27056717	0	1562
Pikm2-TS	1021	TN1	TN1_chr11	35333668	81.02	706	109	4	332	1021	100	33842916	33845006	0	1057
Pikm2-TS	1021	Tetep	chr11	28105715	99.855	691	1	0	331	1021	100	27066728	27068800	0	1318
Pikp-1	1142	Tetep	chr11	28105715	99.608	766	3	0	377	1142	98	27059014	27056717	0	1554
Pikp-2	1021	TN1	TN1_chr11	35333668	81.02	706	109	4	332	1021	100	33842916	33845006	0	1057
Pikp-2	1021	Tetep	chr11	28105715	99.566	691	3	0	331	1021	100	27066728	27068800	0	1316
Pish	1290	TN1	TN1_chr1	45524768	86.744	1290	169	1	1	1290	100	35053773	35057636	0	2180
Pish	1290	Tetep	chr01	37522731	86.434	1290	173	1	1	1290	100	27057794	27061657	0	2173
Pit	989	TN1	TN1_chr1	45524768	87.289	889	110	2	1	887	100	2734281	2731618	0	1570
Pit	989	Tetep	tig00012256	832860	87.289	889	110	2	1	887	100	645395	642732	0	1570
Pi-ta	928	TN1	TN1_chr12	27567642	99.837	614	1	0	315	928	100	10288045	10286204	0	1214
Pi-ta	928	Tetep	tig00012489	600066	100	614	0	0	315	928	100	197895	196054	0	1216
Piz-t	1033	TN1	TN1_chr6	33082646	92.378	984	54	4	40	1023	99	9757400	9760288	0	1780
Piz-t	1033	Tetep	chr06	30413958	92.378	984	54	4	40	1023	99	10640171	10643059	0	1780
