## Supplementary material for "Identifying mutations in *sd1*, *Pi54* and *Pi-ta,* and positively selected genes of TN1, the first semidwarf rice in Green Revolution": Dataset_S5

### Sheet: Pi54 SNP effect results
Dataset S5: SNP effect results from SNP-Seek
Result for Pi54. The reference is Nipponbare.
POSITION	"DELETERIOUSNESS"	Alt (ANN)	Effect (ANN)	Putative_impact (ANN)	Gene Name (ANN)	Gene ID (ANN)	Feature type (ANN)	Feature ID (ANN)	Transcript Biotype (ANN)	Rank/Total (ANN)	HGV S.c (ANN)	HGV S.p (ANN)	cDNA position (ANN)	cDS position (ANN)	Protein position	Distance to feature (ANN)	Errors,Warnings Info msgs (ANN)	LOF	NMD
chr11-25263338	10	A	missense_variant	MODERATE	LOC_Os11g42010	LOC_Os11g42010	transcript	LOC_Os11g42010.1	Coding	2021-02-02	c.728C>T	p.Pro243Leu	728/810	728/810	243/269	-	-
		A	downstream_gene_variant	MODIFIER	LOC_Os11g42000	LOC_Os11g42000	transcript	LOC_Os11g42000.1	Coding	-	c.*838G>A	-	-	-	-	765	-
		A	downstream_gene_variant	MODIFIER	LOC_Os11g42020	LOC_Os11g42020	transcript	LOC_Os11g42020.1	Coding	-	c.*336C>T	-	-	-	-	4029	-
chr11-25263356	10	A	missense_variant	MODERATE	LOC_Os11g42010	LOC_Os11g42010	transcript	LOC_Os11g42010.1	Coding	2021-02-02	c.710G>T	p.Cys237Phe	710/810	710/810	237/269	-	-
		A	downstream_gene_variant	MODIFIER	LOC_Os11g42000	LOC_Os11g42000	transcript	LOC_Os11g42000.1	Coding	-	c.*838C>A	-	-	-	-	783	-
		A	downstream_gene_variant	MODIFIER	LOC_Os11g42020	LOC_Os11g42020	transcript	LOC_Os11g42020.1	Coding	-	c.*336G>T	-	-	-	-	4011	-
chr11-25263360	10	C	missense_variant	MODERATE	LOC_Os11g42010	LOC_Os11g42010	transcript	LOC_Os11g42010.1	Coding	2021-02-02	c.706T>G	p.Tyr236Asp	706/810	706/810	236/269	-	-
		C	downstream_gene_variant	MODIFIER	LOC_Os11g42000	LOC_Os11g42000	transcript	LOC_Os11g42000.1	Coding	-	c.*838A>C	-	-	-	-	787	-
		C	downstream_gene_variant	MODIFIER	LOC_Os11g42020	LOC_Os11g42020	transcript	LOC_Os11g42020.1	Coding	-	c.*336T>G	-	-	-	-	4007	-
chr11-25263385	22	C	synonymous_variant	LOW	LOC_Os11g42010	LOC_Os11g42010	transcript	LOC_Os11g42010.1	Coding	2021-02-02	c.681A>G	p.Leu227Leu	681/810	681/810	227/269	-	-
		C	downstream_gene_variant	MODIFIER	LOC_Os11g42000	LOC_Os11g42000	transcript	LOC_Os11g42000.1	Coding	-	c.*838T>C	-	-	-	-	812	-
		C	downstream_gene_variant	MODIFIER	LOC_Os11g42020	LOC_Os11g42020	transcript	LOC_Os11g42020.1	Coding	-	c.*336A>G	-	-	-	-	3982	-
chr11-25263389	10	T	missense_variant	MODERATE	LOC_Os11g42010	LOC_Os11g42010	transcript	LOC_Os11g42010.1	Coding	2021-02-02	c.677G>A	p.Gly226Asp	677/810	677/810	226/269	-	-
		T	downstream_gene_variant	MODIFIER	LOC_Os11g42000	LOC_Os11g42000	transcript	LOC_Os11g42000.1	Coding	-	c.*838C>T	-	-	-	-	816	-
		T	downstream_gene_variant	MODIFIER	LOC_Os11g42020	LOC_Os11g42020	transcript	LOC_Os11g42020.1	Coding	-	c.*336G>A	-	-	-	-	3978	-
chr11-25263424	22	T	synonymous_variant	LOW	LOC_Os11g42010	LOC_Os11g42010	transcript	LOC_Os11g42010.1	Coding	2021-02-02	c.642G>A	p.Leu214Leu	642/810	642/810	214/269	-	-
		T	downstream_gene_variant	MODIFIER	LOC_Os11g42000	LOC_Os11g42000	transcript	LOC_Os11g42000.1	Coding	-	c.*838C>T	-	-	-	-	851	-
		T	downstream_gene_variant	MODIFIER	LOC_Os11g42020	LOC_Os11g42020	transcript	LOC_Os11g42020.1	Coding	-	c.*336G>A	-	-	-	-	3943	-
chr11-25263463	22	C	synonymous_variant	LOW	LOC_Os11g42010	LOC_Os11g42010	transcript	LOC_Os11g42010.1	Coding	2021-02-02	c.603A>G	p.Glu201Glu	603/810	603/810	201/269	-	-
		C	downstream_gene_variant	MODIFIER	LOC_Os11g42000	LOC_Os11g42000	transcript	LOC_Os11g42000.1	Coding	-	c.*838T>C	-	-	-	-	890	-
		C	downstream_gene_variant	MODIFIER	LOC_Os11g42020	LOC_Os11g42020	transcript	LOC_Os11g42020.1	Coding	-	c.*336A>G	-	-	-	-	3904	-
chr11-25263510	10	T	missense_variant	MODERATE	LOC_Os11g42010	LOC_Os11g42010	transcript	LOC_Os11g42010.1	Coding	2021-02-02	c.556G>A	p.Ala186Thr	556/810	556/810	186/269	-	-
		T	downstream_gene_variant	MODIFIER	LOC_Os11g42000	LOC_Os11g42000	transcript	LOC_Os11g42000.1	Coding	-	c.*838C>T	-	-	-	-	937	-
		T	downstream_gene_variant	MODIFIER	LOC_Os11g42020	LOC_Os11g42020	transcript	LOC_Os11g42020.1	Coding	-	c.*336G>A	-	-	-	-	3857	-
chr11-25263576	10	T	missense_variant	MODERATE	LOC_Os11g42010	LOC_Os11g42010	transcript	LOC_Os11g42010.1	Coding	2021-02-02	c.490T>A	p.Leu164Met	490/810	490/810	164/269	-	-
		T	downstream_gene_variant	MODIFIER	LOC_Os11g42000	LOC_Os11g42000	transcript	LOC_Os11g42000.1	Coding	-	c.*838A>T	-	-	-	-	1003	-
		T	downstream_gene_variant	MODIFIER	LOC_Os11g42020	LOC_Os11g42020	transcript	LOC_Os11g42020.1	Coding	-	c.*336T>A	-	-	-	-	3791	-
chr11-25263636	10	T	missense_variant	MODERATE	LOC_Os11g42010	LOC_Os11g42010	transcript	LOC_Os11g42010.1	Coding	2021-02-02	c.430G>A	p.Glu144Lys	430/810	430/810	144/269	-	-
		T	downstream_gene_variant	MODIFIER	LOC_Os11g42000	LOC_Os11g42000	transcript	LOC_Os11g42000.1	Coding	-	c.*838C>T	-	-	-	-	1063	-
		T	downstream_gene_variant	MODIFIER	LOC_Os11g42020	LOC_Os11g42020	transcript	LOC_Os11g42020.1	Coding	-	c.*336G>A	-	-	-	-	3731	-
chr11-25263684	10	T	missense_variant	MODERATE	LOC_Os11g42010	LOC_Os11g42010	transcript	LOC_Os11g42010.1	Coding	2021-02-02	c.382C>A	p.Leu128Met	382/810	382/810	128/269	-	-
		T	downstream_gene_variant	MODIFIER	LOC_Os11g42000	LOC_Os11g42000	transcript	LOC_Os11g42000.1	Coding	-	c.*838G>T	-	-	-	-	1111	-
		T	downstream_gene_variant	MODIFIER	LOC_Os11g42020	LOC_Os11g42020	transcript	LOC_Os11g42020.1	Coding	-	c.*336C>A	-	-	-	-	3683	-
chr11-25263694	22	T	synonymous_variant	LOW	LOC_Os11g42010	LOC_Os11g42010	transcript	LOC_Os11g42010.1	Coding	2021-02-02	c.372G>A	p.Ser124Ser	372/810	372/810	124/269	-	-
		T	downstream_gene_variant	MODIFIER	LOC_Os11g42000	LOC_Os11g42000	transcript	LOC_Os11g42000.1	Coding	-	c.*838C>T	-	-	-	-	1121	-
		T	downstream_gene_variant	MODIFIER	LOC_Os11g42020	LOC_Os11g42020	transcript	LOC_Os11g42020.1	Coding	-	c.*336G>A	-	-	-	-	3673	-
chr11-25263712	22	G	synonymous_variant	LOW	LOC_Os11g42010	LOC_Os11g42010	transcript	LOC_Os11g42010.1	Coding	2021-02-02	c.354T>C	p.Asn118Asn	354/810	354/810	118/269	-	-
		G	downstream_gene_variant	MODIFIER	LOC_Os11g42000	LOC_Os11g42000	transcript	LOC_Os11g42000.1	Coding	-	c.*838A>G	-	-	-	-	1139	-
		G	downstream_gene_variant	MODIFIER	LOC_Os11g42020	LOC_Os11g42020	transcript	LOC_Os11g42020.1	Coding	-	c.*336T>C	-	-	-	-	3655	-
chr11-25263733	22	C	synonymous_variant	LOW	LOC_Os11g42010	LOC_Os11g42010	transcript	LOC_Os11g42010.1	Coding	2021-02-02	c.333A>G	p.Lys111Lys	333/810	333/810	111/269	-	-
		C	downstream_gene_variant	MODIFIER	LOC_Os11g42000	LOC_Os11g42000	transcript	LOC_Os11g42000.1	Coding	-	c.*838T>C	-	-	-	-	1160	-
		C	downstream_gene_variant	MODIFIER	LOC_Os11g42020	LOC_Os11g42020	transcript	LOC_Os11g42020.1	Coding	-	c.*336A>G	-	-	-	-	3634	-
chr11-25263742	22	T	synonymous_variant	LOW	LOC_Os11g42010	LOC_Os11g42010	transcript	LOC_Os11g42010.1	Coding	2021-02-02	c.324G>A	p.Ser108Ser	324/810	324/810	108/269	-	-
		T	downstream_gene_variant	MODIFIER	LOC_Os11g42000	LOC_Os11g42000	transcript	LOC_Os11g42000.1	Coding	-	c.*838C>T	-	-	-	-	1169	-
		T	downstream_gene_variant	MODIFIER	LOC_Os11g42020	LOC_Os11g42020	transcript	LOC_Os11g42020.1	Coding	-	c.*336G>A	-	-	-	-	3625	-
chr11-25263743	4	T	stop_gained	HIGH	LOC_Os11g42010	LOC_Os11g42010	transcript	LOC_Os11g42010.1	Coding	2021-02-02	c.323C>A	p.Ser108*	323/810	323/810	108/269	-	-
		T	downstream_gene_variant	MODIFIER	LOC_Os11g42000	LOC_Os11g42000	transcript	LOC_Os11g42000.1	Coding	-	c.*838G>T	-	-	-	-	1170	-
		T	downstream_gene_variant	MODIFIER	LOC_Os11g42020	LOC_Os11g42020	transcript	LOC_Os11g42020.1	Coding	-	c.*336C>A	-	-	-	-	3624	-
chr11-25263764	10	A	missense_variant	MODERATE	LOC_Os11g42010	LOC_Os11g42010	transcript	LOC_Os11g42010.1	Coding	2021-02-02	c.302C>T	p.Ala101Val	302/810	302/810	101/269	-	-
		A	downstream_gene_variant	MODIFIER	LOC_Os11g42000	LOC_Os11g42000	transcript	LOC_Os11g42000.1	Coding	-	c.*838G>A	-	-	-	-	1191	-
		A	downstream_gene_variant	MODIFIER	LOC_Os11g42020	LOC_Os11g42020	transcript	LOC_Os11g42020.1	Coding	-	c.*336C>T	-	-	-	-	3603	-
chr11-25263830	10	A	missense_variant	MODERATE	LOC_Os11g42010	LOC_Os11g42010	transcript	LOC_Os11g42010.1	Coding	2021-02-02	c.236C>T	p.Ser79Leu	236/810	236/810	79/269	-	-
		A	downstream_gene_variant	MODIFIER	LOC_Os11g42000	LOC_Os11g42000	transcript	LOC_Os11g42000.1	Coding	-	c.*838G>A	-	-	-	-	1257	-
		A	downstream_gene_variant	MODIFIER	LOC_Os11g42020	LOC_Os11g42020	transcript	LOC_Os11g42020.1	Coding	-	c.*336C>T	-	-	-	-	3537	-
chr11-25263851	7	G	splice_acceptor_variant&intron_variant	HIGH	LOC_Os11g42010	LOC_Os11g42010	transcript	LOC_Os11g42010.1	Coding	2021-01-01	c.216-1G>C	-	-	-	-	-	-	(LOC_Os11g42010|LOC_Os11g42010|1|1.00)
		G	downstream_gene_variant	MODIFIER	LOC_Os11g42000	LOC_Os11g42000	transcript	LOC_Os11g42000.1	Coding	-	c.*838C>G	-	-	-	-	1278	-
		G	downstream_gene_variant	MODIFIER	LOC_Os11g42020	LOC_Os11g42020	transcript	LOC_Os11g42020.1	Coding	-	c.*336G>C	-	-	-	-	3516	-
chr11-25263853	18	T	splice_region_variant&intron_variant	LOW	LOC_Os11g42010	LOC_Os11g42010	transcript	LOC_Os11g42010.1	Coding	2021-01-01	c.216-3T>A	-	-	-	-	-	-
		T	downstream_gene_variant	MODIFIER	LOC_Os11g42000	LOC_Os11g42000	transcript	LOC_Os11g42000.1	Coding	-	c.*838A>T	-	-	-	-	1280	-
		T	downstream_gene_variant	MODIFIER	LOC_Os11g42020	LOC_Os11g42020	transcript	LOC_Os11g42020.1	Coding	-	c.*336T>A	-	-	-	-	3514	-
chr11-25263860	30	T	downstream_gene_variant	MODIFIER	LOC_Os11g42000	LOC_Os11g42000	transcript	LOC_Os11g42000.1	Coding	-	c.*838A>T	-	-	-	-	1287	-
		T	downstream_gene_variant	MODIFIER	LOC_Os11g42020	LOC_Os11g42020	transcript	LOC_Os11g42020.1	Coding	-	c.*336T>A	-	-	-	-	3507	-
		T	intron_variant	MODIFIER	LOC_Os11g42010	LOC_Os11g42010	transcript	LOC_Os11g42010.1	Coding	2021-01-01	c.216-10T>A	-	-	-	-	-	-
chr11-25263882	30	G	downstream_gene_variant	MODIFIER	LOC_Os11g42000	LOC_Os11g42000	transcript	LOC_Os11g42000.1	Coding	-	c.*838A>G	-	-	-	-	1309	-
		G	downstream_gene_variant	MODIFIER	LOC_Os11g42020	LOC_Os11g42020	transcript	LOC_Os11g42020.1	Coding	-	c.*336T>C	-	-	-	-	3485	-
		G	intron_variant	MODIFIER	LOC_Os11g42010	LOC_Os11g42010	transcript	LOC_Os11g42010.1	Coding	2021-01-01	c.216-32T>C	-	-	-	-	-	-
chr11-25263889	30	G	downstream_gene_variant	MODIFIER	LOC_Os11g42000	LOC_Os11g42000	transcript	LOC_Os11g42000.1	Coding	-	c.*838A>G	-	-	-	-	1316	-
		G	downstream_gene_variant	MODIFIER	LOC_Os11g42020	LOC_Os11g42020	transcript	LOC_Os11g42020.1	Coding	-	c.*336T>C	-	-	-	-	3478	-
		G	intron_variant	MODIFIER	LOC_Os11g42010	LOC_Os11g42010	transcript	LOC_Os11g42010.1	Coding	2021-01-01	c.216-39T>C	-	-	-	-	-	-
chr11-25263895	30	G	downstream_gene_variant	MODIFIER	LOC_Os11g42000	LOC_Os11g42000	transcript	LOC_Os11g42000.1	Coding	-	c.*838A>G	-	-	-	-	1322	-
		G	downstream_gene_variant	MODIFIER	LOC_Os11g42020	LOC_Os11g42020	transcript	LOC_Os11g42020.1	Coding	-	c.*336T>C	-	-	-	-	3472	-
		G	intron_variant	MODIFIER	LOC_Os11g42010	LOC_Os11g42010	transcript	LOC_Os11g42010.1	Coding	2021-01-01	c.216-45T>C	-	-	-	-	-	-
chr11-25263919	30	A	downstream_gene_variant	MODIFIER	LOC_Os11g42000	LOC_Os11g42000	transcript	LOC_Os11g42000.1	Coding	-	c.*838G>A	-	-	-	-	1346	-
		A	downstream_gene_variant	MODIFIER	LOC_Os11g42020	LOC_Os11g42020	transcript	LOC_Os11g42020.1	Coding	-	c.*336C>T	-	-	-	-	3448	-
		A	intron_variant	MODIFIER	LOC_Os11g42010	LOC_Os11g42010	transcript	LOC_Os11g42010.1	Coding	2021-01-01	c.216-69C>T	-	-	-	-	-	-
chr11-25263920	30	C	downstream_gene_variant	MODIFIER	LOC_Os11g42000	LOC_Os11g42000	transcript	LOC_Os11g42000.1	Coding	-	c.*838T>C	-	-	-	-	1347	-
		C	downstream_gene_variant	MODIFIER	LOC_Os11g42020	LOC_Os11g42020	transcript	LOC_Os11g42020.1	Coding	-	c.*336A>G	-	-	-	-	3447	-
		C	intron_variant	MODIFIER	LOC_Os11g42010	LOC_Os11g42010	transcript	LOC_Os11g42010.1	Coding	2021-01-01	c.216-70A>G	-	-	-	-	-	-
chr11-25263933	30	G	downstream_gene_variant	MODIFIER	LOC_Os11g42000	LOC_Os11g42000	transcript	LOC_Os11g42000.1	Coding	-	c.*838T>G	-	-	-	-	1360	-
		G	downstream_gene_variant	MODIFIER	LOC_Os11g42020	LOC_Os11g42020	transcript	LOC_Os11g42020.1	Coding	-	c.*336A>C	-	-	-	-	3434	-
		G	intron_variant	MODIFIER	LOC_Os11g42010	LOC_Os11g42010	transcript	LOC_Os11g42010.1	Coding	2021-01-01	c.216-83A>C	-	-	-	-	-	-
chr11-25263937	30	A	downstream_gene_variant	MODIFIER	LOC_Os11g42000	LOC_Os11g42000	transcript	LOC_Os11g42000.1	Coding	-	c.*838C>A	-	-	-	-	1364	-
		A	downstream_gene_variant	MODIFIER	LOC_Os11g42020	LOC_Os11g42020	transcript	LOC_Os11g42020.1	Coding	-	c.*336G>T	-	-	-	-	3430	-
		A	intron_variant	MODIFIER	LOC_Os11g42010	LOC_Os11g42010	transcript	LOC_Os11g42010.1	Coding	2021-01-01	c.216-87G>T	-	-	-	-	-	-
chr11-25263965	30	A	downstream_gene_variant	MODIFIER	LOC_Os11g42000	LOC_Os11g42000	transcript	LOC_Os11g42000.1	Coding	-	c.*838C>A	-	-	-	-	1392	-
		A	downstream_gene_variant	MODIFIER	LOC_Os11g42020	LOC_Os11g42020	transcript	LOC_Os11g42020.1	Coding	-	c.*336G>T	-	-	-	-	3402	-
		A	intron_variant	MODIFIER	LOC_Os11g42010	LOC_Os11g42010	transcript	LOC_Os11g42010.1	Coding	2021-01-01	c.215+97G>T	-	-	-	-	-	-
chr11-25263981	30	T	downstream_gene_variant	MODIFIER	LOC_Os11g42000	LOC_Os11g42000	transcript	LOC_Os11g42000.1	Coding	-	c.*838C>T	-	-	-	-	1408	-
		T	downstream_gene_variant	MODIFIER	LOC_Os11g42020	LOC_Os11g42020	transcript	LOC_Os11g42020.1	Coding	-	c.*336G>A	-	-	-	-	3386	-
		T	intron_variant	MODIFIER	LOC_Os11g42010	LOC_Os11g42010	transcript	LOC_Os11g42010.1	Coding	2021-01-01	c.215+81G>A	-	-	-	-	-	-
chr11-25264010	30	T	downstream_gene_variant	MODIFIER	LOC_Os11g42000	LOC_Os11g42000	transcript	LOC_Os11g42000.1	Coding	-	c.*838C>T	-	-	-	-	1437	-
		T	downstream_gene_variant	MODIFIER	LOC_Os11g42020	LOC_Os11g42020	transcript	LOC_Os11g42020.1	Coding	-	c.*336G>A	-	-	-	-	3357	-
		T	intron_variant	MODIFIER	LOC_Os11g42010	LOC_Os11g42010	transcript	LOC_Os11g42010.1	Coding	2021-01-01	c.215+52G>A	-	-	-	-	-	-
chr11-25264015	30	T	downstream_gene_variant	MODIFIER	LOC_Os11g42000	LOC_Os11g42000	transcript	LOC_Os11g42000.1	Coding	-	c.*838G>T	-	-	-	-	1442	-
		T	downstream_gene_variant	MODIFIER	LOC_Os11g42020	LOC_Os11g42020	transcript	LOC_Os11g42020.1	Coding	-	c.*336C>A	-	-	-	-	3352	-
		T	intron_variant	MODIFIER	LOC_Os11g42010	LOC_Os11g42010	transcript	LOC_Os11g42010.1	Coding	2021-01-01	c.215+47C>A	-	-	-	-	-	-
chr11-25264031	30	T	downstream_gene_variant	MODIFIER	LOC_Os11g42000	LOC_Os11g42000	transcript	LOC_Os11g42000.1	Coding	-	c.*838A>T	-	-	-	-	1458	-
		T	downstream_gene_variant	MODIFIER	LOC_Os11g42020	LOC_Os11g42020	transcript	LOC_Os11g42020.1	Coding	-	c.*336T>A	-	-	-	-	3336	-
		T	intron_variant	MODIFIER	LOC_Os11g42010	LOC_Os11g42010	transcript	LOC_Os11g42010.1	Coding	2021-01-01	c.215+31T>A	-	-	-	-	-	-
chr11-25264034	30	C	downstream_gene_variant	MODIFIER	LOC_Os11g42000	LOC_Os11g42000	transcript	LOC_Os11g42000.1	Coding	-	c.*838A>C	-	-	-	-	1461	-
		C	downstream_gene_variant	MODIFIER	LOC_Os11g42020	LOC_Os11g42020	transcript	LOC_Os11g42020.1	Coding	-	c.*336T>G	-	-	-	-	3333	-
		C	intron_variant	MODIFIER	LOC_Os11g42010	LOC_Os11g42010	transcript	LOC_Os11g42010.1	Coding	2021-01-01	c.215+28T>G	-	-	-	-	-	-
chr11-25264045	30	C	downstream_gene_variant	MODIFIER	LOC_Os11g42000	LOC_Os11g42000	transcript	LOC_Os11g42000.1	Coding	-	c.*838A>C	-	-	-	-	1472	-
		C	downstream_gene_variant	MODIFIER	LOC_Os11g42020	LOC_Os11g42020	transcript	LOC_Os11g42020.1	Coding	-	c.*336T>G	-	-	-	-	3322	-
		C	intron_variant	MODIFIER	LOC_Os11g42010	LOC_Os11g42010	transcript	LOC_Os11g42010.1	Coding	2021-01-01	c.215+17T>G	-	-	-	-	-	-
chr11-25264051	30	T	downstream_gene_variant	MODIFIER	LOC_Os11g42000	LOC_Os11g42000	transcript	LOC_Os11g42000.1	Coding	-	c.*838G>T	-	-	-	-	1478	-
		T	downstream_gene_variant	MODIFIER	LOC_Os11g42020	LOC_Os11g42020	transcript	LOC_Os11g42020.1	Coding	-	c.*336C>A	-	-	-	-	3316	-
		T	intron_variant	MODIFIER	LOC_Os11g42010	LOC_Os11g42010	transcript	LOC_Os11g42010.1	Coding	2021-01-01	c.215+11C>A	-	-	-	-	-	-
chr11-25264058	18	T	splice_region_variant&intron_variant	LOW	LOC_Os11g42010	LOC_Os11g42010	transcript	LOC_Os11g42010.1	Coding	2021-01-01	c.215+4G>A	-	-	-	-	-	-
		T	downstream_gene_variant	MODIFIER	LOC_Os11g42000	LOC_Os11g42000	transcript	LOC_Os11g42000.1	Coding	-	c.*838C>T	-	-	-	-	1485	-
		T	downstream_gene_variant	MODIFIER	LOC_Os11g42020	LOC_Os11g42020	transcript	LOC_Os11g42020.1	Coding	-	c.*336G>A	-	-	-	-	3309	-
chr11-25264060	8	G	splice_donor_variant&intron_variant	HIGH	LOC_Os11g42010	LOC_Os11g42010	transcript	LOC_Os11g42010.1	Coding	2021-01-01	c.215+2T>C	-	-	-	-	-	-	(LOC_Os11g42010|LOC_Os11g42010|1|1.00)
		G	downstream_gene_variant	MODIFIER	LOC_Os11g42000	LOC_Os11g42000	transcript	LOC_Os11g42000.1	Coding	-	c.*838A>G	-	-	-	-	1487	-
		G	downstream_gene_variant	MODIFIER	LOC_Os11g42020	LOC_Os11g42020	transcript	LOC_Os11g42020.1	Coding	-	c.*336T>C	-	-	-	-	3307	-
chr11-25264061	8	T	splice_donor_variant&intron_variant	HIGH	LOC_Os11g42010	LOC_Os11g42010	transcript	LOC_Os11g42010.1	Coding	2021-01-01	c.215+1G>A	-	-	-	-	-	-	(LOC_Os11g42010|LOC_Os11g42010|1|1.00)
		T	downstream_gene_variant	MODIFIER	LOC_Os11g42000	LOC_Os11g42000	transcript	LOC_Os11g42000.1	Coding	-	c.*838C>T	-	-	-	-	1488	-
		T	downstream_gene_variant	MODIFIER	LOC_Os11g42020	LOC_Os11g42020	transcript	LOC_Os11g42020.1	Coding	-	c.*336G>A	-	-	-	-	3306	-
chr11-25264067	22	T	synonymous_variant	LOW	LOC_Os11g42010	LOC_Os11g42010	transcript	LOC_Os11g42010.1	Coding	2021-01-02	c.210G>A	p.Glu70Glu	210/810	210/810	70/269	-	-
		T	downstream_gene_variant	MODIFIER	LOC_Os11g42000	LOC_Os11g42000	transcript	LOC_Os11g42000.1	Coding	-	c.*838C>T	-	-	-	-	1494	-
		T	downstream_gene_variant	MODIFIER	LOC_Os11g42020	LOC_Os11g42020	transcript	LOC_Os11g42020.1	Coding	-	c.*336G>A	-	-	-	-	3300	-
chr11-25264082	22	A	synonymous_variant	LOW	LOC_Os11g42010	LOC_Os11g42010	transcript	LOC_Os11g42010.1	Coding	2021-01-02	c.195C>T	p.Leu65Leu	195/810	195/810	65/269	-	-
		A	downstream_gene_variant	MODIFIER	LOC_Os11g42000	LOC_Os11g42000	transcript	LOC_Os11g42000.1	Coding	-	c.*838G>A	-	-	-	-	1509	-
		A	downstream_gene_variant	MODIFIER	LOC_Os11g42020	LOC_Os11g42020	transcript	LOC_Os11g42020.1	Coding	-	c.*336C>T	-	-	-	-	3285	-
chr11-25264094	22	G	synonymous_variant	LOW	LOC_Os11g42010	LOC_Os11g42010	transcript	LOC_Os11g42010.1	Coding	2021-01-02	c.183T>C	p.Thr61Thr	183/810	183/810	61/269	-	-
		G	downstream_gene_variant	MODIFIER	LOC_Os11g42000	LOC_Os11g42000	transcript	LOC_Os11g42000.1	Coding	-	c.*838A>G	-	-	-	-	1521	-
		G	downstream_gene_variant	MODIFIER	LOC_Os11g42020	LOC_Os11g42020	transcript	LOC_Os11g42020.1	Coding	-	c.*336T>C	-	-	-	-	3273	-
chr11-25264097	10	T	missense_variant	MODERATE	LOC_Os11g42010	LOC_Os11g42010	transcript	LOC_Os11g42010.1	Coding	2021-01-02	c.180C>A	p.Ser60Arg	180/810	180/810	60/269	-	-
		T	downstream_gene_variant	MODIFIER	LOC_Os11g42000	LOC_Os11g42000	transcript	LOC_Os11g42000.1	Coding	-	c.*838G>T	-	-	-	-	1524	-
		T	downstream_gene_variant	MODIFIER	LOC_Os11g42020	LOC_Os11g42020	transcript	LOC_Os11g42020.1	Coding	-	c.*336C>A	-	-	-	-	3270	-
chr11-25264103	10	C	missense_variant	MODERATE	LOC_Os11g42010	LOC_Os11g42010	transcript	LOC_Os11g42010.1	Coding	2021-01-02	c.174A>G	p.Ile58Met	174/810	174/810	58/269	-	-
		C	downstream_gene_variant	MODIFIER	LOC_Os11g42000	LOC_Os11g42000	transcript	LOC_Os11g42000.1	Coding	-	c.*838T>C	-	-	-	-	1530	-
		C	downstream_gene_variant	MODIFIER	LOC_Os11g42020	LOC_Os11g42020	transcript	LOC_Os11g42020.1	Coding	-	c.*336A>G	-	-	-	-	3264	-
chr11-25264119	10	A	missense_variant	MODERATE	LOC_Os11g42010	LOC_Os11g42010	transcript	LOC_Os11g42010.1	Coding	2021-01-02	c.158C>T	p.Ala53Val	158/810	158/810	53/269	-	-
		A	downstream_gene_variant	MODIFIER	LOC_Os11g42000	LOC_Os11g42000	transcript	LOC_Os11g42000.1	Coding	-	c.*838G>A	-	-	-	-	1546	-
		A	downstream_gene_variant	MODIFIER	LOC_Os11g42020	LOC_Os11g42020	transcript	LOC_Os11g42020.1	Coding	-	c.*336C>T	-	-	-	-	3248	-
chr11-25264123	10	A	missense_variant	MODERATE	LOC_Os11g42010	LOC_Os11g42010	transcript	LOC_Os11g42010.1	Coding	2021-01-02	c.154C>T	p.His52Tyr	154/810	154/810	52/269	-	-
		A	downstream_gene_variant	MODIFIER	LOC_Os11g42000	LOC_Os11g42000	transcript	LOC_Os11g42000.1	Coding	-	c.*838G>A	-	-	-	-	1550	-
		A	downstream_gene_variant	MODIFIER	LOC_Os11g42020	LOC_Os11g42020	transcript	LOC_Os11g42020.1	Coding	-	c.*336C>T	-	-	-	-	3244	-
chr11-25264164	10	C	missense_variant	MODERATE	LOC_Os11g42010	LOC_Os11g42010	transcript	LOC_Os11g42010.1	Coding	2021-01-02	c.113A>G	p.Asn38Ser	113/810	113/810	38/269	-	-
		C	downstream_gene_variant	MODIFIER	LOC_Os11g42000	LOC_Os11g42000	transcript	LOC_Os11g42000.1	Coding	-	c.*838T>C	-	-	-	-	1591	-
		C	downstream_gene_variant	MODIFIER	LOC_Os11g42020	LOC_Os11g42020	transcript	LOC_Os11g42020.1	Coding	-	c.*336A>G	-	-	-	-	3203	-
chr11-25264172	22	A	synonymous_variant	LOW	LOC_Os11g42010	LOC_Os11g42010	transcript	LOC_Os11g42010.1	Coding	2021-01-02	c.105C>T	p.Leu35Leu	105/810	105/810	35/269	-	-
		A	downstream_gene_variant	MODIFIER	LOC_Os11g42000	LOC_Os11g42000	transcript	LOC_Os11g42000.1	Coding	-	c.*838G>A	-	-	-	-	1599	-
		A	downstream_gene_variant	MODIFIER	LOC_Os11g42020	LOC_Os11g42020	transcript	LOC_Os11g42020.1	Coding	-	c.*336C>T	-	-	-	-	3195	-
chr11-25264192	10	A	missense_variant	MODERATE	LOC_Os11g42010	LOC_Os11g42010	transcript	LOC_Os11g42010.1	Coding	2021-01-02	c.85C>T	p.His29Tyr	85/810	85/810	29/269	-	-
		A	downstream_gene_variant	MODIFIER	LOC_Os11g42000	LOC_Os11g42000	transcript	LOC_Os11g42000.1	Coding	-	c.*838G>A	-	-	-	-	1619	-
		A	downstream_gene_variant	MODIFIER	LOC_Os11g42020	LOC_Os11g42020	transcript	LOC_Os11g42020.1	Coding	-	c.*336C>T	-	-	-	-	3175	-
chr11-25264259	10	G	missense_variant	MODERATE	LOC_Os11g42010	LOC_Os11g42010	transcript	LOC_Os11g42010.1	Coding	2021-01-02	c.18G>C	p.Glu6Asp	18/810	18/810	6/269	-	-
		G	downstream_gene_variant	MODIFIER	LOC_Os11g42000	LOC_Os11g42000	transcript	LOC_Os11g42000.1	Coding	-	c.*838C>G	-	-	-	-	1686	-
		G	downstream_gene_variant	MODIFIER	LOC_Os11g42020	LOC_Os11g42020	transcript	LOC_Os11g42020.1	Coding	-	c.*336G>C	-	-	-	-	3108	-

### Sheet: summary for Pi54
Dataset S5: SNP effect results from SNP-Seek
Summary of results for Pi54
POSITION	"DELETERIOUSNESS"	Alt (ANN)	Effect (ANN)	Putative_impact (ANN)	Gene Name (ANN)	Gene ID (ANN)	Feature type (ANN)	Feature ID (ANN)	Transcript Biotype (ANN)	Rank/Total (ANN)	HGV S.c (ANN)	HGV S.p (ANN)	cDNA position (ANN)	cDS position (ANN)	Protein position	Distance to feature (ANN)	Errors,Warnings Info msgs (ANN)	LOF	NMD
chr11-25263338	10	A	missense_variant	MODERATE	LOC_Os11g42010	LOC_Os11g42010	transcript	LOC_Os11g42010.1	Coding	2021-02-02	c.728C>T	p.Pro243Leu	728/810	728/810	243/269	-	-
chr11-25263356	10	A	missense_variant	MODERATE	LOC_Os11g42010	LOC_Os11g42010	transcript	LOC_Os11g42010.1	Coding	2021-02-02	c.710G>T	p.Cys237Phe	710/810	710/810	237/269	-	-
chr11-25263360	10	C	missense_variant	MODERATE	LOC_Os11g42010	LOC_Os11g42010	transcript	LOC_Os11g42010.1	Coding	2021-02-02	c.706T>G	p.Tyr236Asp	706/810	706/810	236/269	-	-
chr11-25263389	10	T	missense_variant	MODERATE	LOC_Os11g42010	LOC_Os11g42010	transcript	LOC_Os11g42010.1	Coding	2021-02-02	c.677G>A	p.Gly226Asp	677/810	677/810	226/269	-	-
chr11-25263510	10	T	missense_variant	MODERATE	LOC_Os11g42010	LOC_Os11g42010	transcript	LOC_Os11g42010.1	Coding	2021-02-02	c.556G>A	p.Ala186Thr	556/810	556/810	186/269	-	-
chr11-25263576	10	T	missense_variant	MODERATE	LOC_Os11g42010	LOC_Os11g42010	transcript	LOC_Os11g42010.1	Coding	2021-02-02	c.490T>A	p.Leu164Met	490/810	490/810	164/269	-	-
chr11-25263636	10	T	missense_variant	MODERATE	LOC_Os11g42010	LOC_Os11g42010	transcript	LOC_Os11g42010.1	Coding	2021-02-02	c.430G>A	p.Glu144Lys	430/810	430/810	144/269	-	-
chr11-25263684	10	T	missense_variant	MODERATE	LOC_Os11g42010	LOC_Os11g42010	transcript	LOC_Os11g42010.1	Coding	2021-02-02	c.382C>A	p.Leu128Met	382/810	382/810	128/269	-	-
chr11-25263764	10	A	missense_variant	MODERATE	LOC_Os11g42010	LOC_Os11g42010	transcript	LOC_Os11g42010.1	Coding	2021-02-02	c.302C>T	p.Ala101Val	302/810	302/810	101/269	-	-
chr11-25263830	10	A	missense_variant	MODERATE	LOC_Os11g42010	LOC_Os11g42010	transcript	LOC_Os11g42010.1	Coding	2021-02-02	c.236C>T	p.Ser79Leu	236/810	236/810	79/269	-	-
chr11-25264097	10	T	missense_variant	MODERATE	LOC_Os11g42010	LOC_Os11g42010	transcript	LOC_Os11g42010.1	Coding	2021-01-02	c.180C>A	p.Ser60Arg	180/810	180/810	60/269	-	-
chr11-25264103	10	C	missense_variant	MODERATE	LOC_Os11g42010	LOC_Os11g42010	transcript	LOC_Os11g42010.1	Coding	2021-01-02	c.174A>G	p.Ile58Met	174/810	174/810	58/269	-	-
chr11-25264119	10	A	missense_variant	MODERATE	LOC_Os11g42010	LOC_Os11g42010	transcript	LOC_Os11g42010.1	Coding	2021-01-02	c.158C>T	p.Ala53Val	158/810	158/810	53/269	-	-
chr11-25264123	10	A	missense_variant	MODERATE	LOC_Os11g42010	LOC_Os11g42010	transcript	LOC_Os11g42010.1	Coding	2021-01-02	c.154C>T	p.His52Tyr	154/810	154/810	52/269	-	-
chr11-25264164	10	C	missense_variant	MODERATE	LOC_Os11g42010	LOC_Os11g42010	transcript	LOC_Os11g42010.1	Coding	2021-01-02	c.113A>G	p.Asn38Ser	113/810	113/810	38/269	-	-
chr11-25264192	10	A	missense_variant	MODERATE	LOC_Os11g42010	LOC_Os11g42010	transcript	LOC_Os11g42010.1	Coding	2021-01-02	c.85C>T	p.His29Tyr	85/810	85/810	29/269	-	-
chr11-25264259	10	G	missense_variant	MODERATE	LOC_Os11g42010	LOC_Os11g42010	transcript	LOC_Os11g42010.1	Coding	2021-01-02	c.18G>C	p.Glu6Asp	18/810	18/810	6/269	-	-

### Sheet: Pita SNP effect results
Dataset S5: SNP effect results from SNP-Seek
Result for Pi-ta. The reference is Nipponbare.
POSITION	"DELETERIOUSNESS"	Alt (ANN)	Effect (ANN)	Putative_impact (ANN)	Gene Name (ANN)	Gene ID (ANN)	Feature type (ANN)	Feature ID (ANN)	Transcript Biotype (ANN)	Rank/Total (ANN)	HGV S.c (ANN)	HGV S.p (ANN)	cDNA position (ANN)	cDS position (ANN)	Protein position	Distance to feature (ANN)	Errors,Warnings Info msgs (ANN)	LOF	NMD
chr12-10606495	27	T	3_prime_UTR_variant	MODIFIER	LOC_Os12g18360	LOC_Os12g18360	transcript	LOC_Os12g18360.1	Coding	2021-04-04	c.*65G>A	-	-	-	-	65	-
		T	downstream_gene_variant	MODIFIER	LOC_Os12g18350	LOC_Os12g18350	transcript	LOC_Os12g18350.1	Coding	-	c.*5019C>T	-	-	-	-	4342	-
chr12-10606542	27	T	3_prime_UTR_variant	MODIFIER	LOC_Os12g18360	LOC_Os12g18360	transcript	LOC_Os12g18360.1	Coding	2021-04-04	c.*18G>A	-	-	-	-	18	-
		T	downstream_gene_variant	MODIFIER	LOC_Os12g18350	LOC_Os12g18350	transcript	LOC_Os12g18350.1	Coding	-	c.*5019C>T	-	-	-	-	4389	-
chr12-10606753	10	A	missense_variant	MODERATE	LOC_Os12g18360	LOC_Os12g18360	transcript	LOC_Os12g18360.1	Coding	2021-04-04	c.2909C>T	p.Ala970Val	3207/3601	2909/3102	970/1033	-	-
		A	downstream_gene_variant	MODIFIER	LOC_Os12g18350	LOC_Os12g18350	transcript	LOC_Os12g18350.1	Coding	-	c.*5019G>A	-	-	-	-	4600	-
chr12-10606779	22	A	synonymous_variant	LOW	LOC_Os12g18360	LOC_Os12g18360	transcript	LOC_Os12g18360.1	Coding	2021-04-04	c.2883C>T	p.Thr961Thr	3181/3601	2883/3102	961/1033	-	-
		A	downstream_gene_variant	MODIFIER	LOC_Os12g18350	LOC_Os12g18350	transcript	LOC_Os12g18350.1	Coding	-	c.*5019G>A	-	-	-	-	4626	-
chr12-10606957	18	A	splice_region_variant&intron_variant	LOW	LOC_Os12g18360	LOC_Os12g18360	transcript	LOC_Os12g18360.1	Coding	2021-03-03	c.2708-3C>T	-	-	-	-	-	-
		A	downstream_gene_variant	MODIFIER	LOC_Os12g18350	LOC_Os12g18350	transcript	LOC_Os12g18350.1	Coding	-	c.*5019G>A	-	-	-	-	4804	-
chr12-10607033	30	T	downstream_gene_variant	MODIFIER	LOC_Os12g18350	LOC_Os12g18350	transcript	LOC_Os12g18350.1	Coding	-	c.*5019C>T	-	-	-	-	4880	-
		T	intron_variant	MODIFIER	LOC_Os12g18360	LOC_Os12g18360	transcript	LOC_Os12g18360.1	Coding	2021-03-03	c.2708-79G>A	-	-	-	-	-	-
chr12-10607040	30	A	downstream_gene_variant	MODIFIER	LOC_Os12g18350	LOC_Os12g18350	transcript	LOC_Os12g18350.1	Coding	-	c.*5019G>A	-	-	-	-	4887	-
		A	intron_variant	MODIFIER	LOC_Os12g18360	LOC_Os12g18360	transcript	LOC_Os12g18360.1	Coding	2021-03-03	c.2708-86C>T	-	-	-	-	-	-
chr12-10607053	30	T	downstream_gene_variant	MODIFIER	LOC_Os12g18350	LOC_Os12g18350	transcript	LOC_Os12g18350.1	Coding	-	c.*5019C>T	-	-	-	-	4900	-
		T	intron_variant	MODIFIER	LOC_Os12g18360	LOC_Os12g18360	transcript	LOC_Os12g18360.1	Coding	2021-03-03	c.2708-99G>A	-	-	-	-	-	-
chr12-10607142	30	T	downstream_gene_variant	MODIFIER	LOC_Os12g18350	LOC_Os12g18350	transcript	LOC_Os12g18350.1	Coding	-	c.*5019C>T	-	-	-	-	4989	-
		T	intron_variant	MODIFIER	LOC_Os12g18360	LOC_Os12g18360	transcript	LOC_Os12g18360.1	Coding	2021-03-03	c.2708-188G>A	-	-	-	-	-	-
chr12-10607172	37	G	intron_variant	MODIFIER	LOC_Os12g18360	LOC_Os12g18360	transcript	LOC_Os12g18360.1	Coding	2021-03-03	c.2708-218T>C	-	-	-	-	-	-
chr12-10607224	37	C	intron_variant	MODIFIER	LOC_Os12g18360	LOC_Os12g18360	transcript	LOC_Os12g18360.1	Coding	2021-03-03	c.2707+203A>G	-	-	-	-	-	-
chr12-10607227	37	A	intron_variant	MODIFIER	LOC_Os12g18360	LOC_Os12g18360	transcript	LOC_Os12g18360.1	Coding	2021-03-03	c.2707+200A>T	-	-	-	-	-	-
chr12-10607281	37	C	intron_variant	MODIFIER	LOC_Os12g18360	LOC_Os12g18360	transcript	LOC_Os12g18360.1	Coding	2021-03-03	c.2707+146A>G	-	-	-	-	-	-
chr12-10607311	37	T	intron_variant	MODIFIER	LOC_Os12g18360	LOC_Os12g18360	transcript	LOC_Os12g18360.1	Coding	2021-03-03	c.2707+116G>A	-	-	-	-	-	-
chr12-10607334	37	T	intron_variant	MODIFIER	LOC_Os12g18360	LOC_Os12g18360	transcript	LOC_Os12g18360.1	Coding	2021-03-03	c.2707+93G>A	-	-	-	-	-	-
chr12-10607352	37	C	intron_variant	MODIFIER	LOC_Os12g18360	LOC_Os12g18360	transcript	LOC_Os12g18360.1	Coding	2021-03-03	c.2707+75C>G	-	-	-	-	-	-
chr12-10607386	37	A	intron_variant	MODIFIER	LOC_Os12g18360	LOC_Os12g18360	transcript	LOC_Os12g18360.1	Coding	2021-03-03	c.2707+41A>T	-	-	-	-	-	-
chr12-10607450	10	T	missense_variant	MODERATE	LOC_Os12g18360	LOC_Os12g18360	transcript	LOC_Os12g18360.1	Coding	2021-03-04	c.2684C>A	p.Ser895Tyr	2982/3601	2684/3102	895/1033	-	-
chr12-10607540	37	C	intron_variant	MODIFIER	LOC_Os12g18360	LOC_Os12g18360	transcript	LOC_Os12g18360.1	Coding	2021-02-03	c.2664-70A>G	-	-	-	-	-	-
chr12-10607554	37	C	intron_variant	MODIFIER	LOC_Os12g18360	LOC_Os12g18360	transcript	LOC_Os12g18360.1	Coding	2021-02-03	c.2664-84T>G	-	-	-	-	-	-
chr12-10607918	22	C	synonymous_variant	LOW	LOC_Os12g18360	LOC_Os12g18360	transcript	LOC_Os12g18360.1	Coding	2021-02-04	c.2388A>G	p.Arg796Arg	2686/3601	2388/3102	796/1033	-	-
chr12-10608449	22	T	synonymous_variant	LOW	LOC_Os12g18360	LOC_Os12g18360	transcript	LOC_Os12g18360.1	Coding	2021-02-04	c.1857T>A	p.Leu619Leu	2155/3601	1857/3102	619/1033	-	-
chr12-10609751	37	T	intron_variant	MODIFIER	LOC_Os12g18360	LOC_Os12g18360	transcript	LOC_Os12g18360.1	Coding	2021-01-03	c.945-390G>A	-	-	-	-	-	-
chr12-10609769	37	C	intron_variant	MODIFIER	LOC_Os12g18360	LOC_Os12g18360	transcript	LOC_Os12g18360.1	Coding	2021-01-03	c.945-408C>G	-	-	-	-	-	-
chr12-10609780	37	G	intron_variant	MODIFIER	LOC_Os12g18360	LOC_Os12g18360	transcript	LOC_Os12g18360.1	Coding	2021-01-03	c.945-419T>C	-	-	-	-	-	-
chr12-10609801	37	A	intron_variant	MODIFIER	LOC_Os12g18360	LOC_Os12g18360	transcript	LOC_Os12g18360.1	Coding	2021-01-03	c.945-440A>T	-	-	-	-	-	-
chr12-10609804	37	G	intron_variant	MODIFIER	LOC_Os12g18360	LOC_Os12g18360	transcript	LOC_Os12g18360.1	Coding	2021-01-03	c.945-443T>C	-	-	-	-	-	-
chr12-10609846	37	A	intron_variant	MODIFIER	LOC_Os12g18360	LOC_Os12g18360	transcript	LOC_Os12g18360.1	Coding	2021-01-03	c.945-485C>T	-	-	-	-	-	-
chr12-10609925	37	C	intron_variant	MODIFIER	LOC_Os12g18360	LOC_Os12g18360	transcript	LOC_Os12g18360.1	Coding	2021-01-03	c.945-564A>G	-	-	-	-	-	-
chr12-10609961	37	C	intron_variant	MODIFIER	LOC_Os12g18360	LOC_Os12g18360	transcript	LOC_Os12g18360.1	Coding	2021-01-03	c.945-600A>G	-	-	-	-	-	-
chr12-10610293	37	T	intron_variant	MODIFIER	LOC_Os12g18360	LOC_Os12g18360	transcript	LOC_Os12g18360.1	Coding	2021-01-03	c.944+534T>A	-	-	-	-	-	-
chr12-10610437	37	G	intron_variant	MODIFIER	LOC_Os12g18360	LOC_Os12g18360	transcript	LOC_Os12g18360.1	Coding	2021-01-03	c.944+390T>C	-	-	-	-	-	-
chr12-10610488	37	G	intron_variant	MODIFIER	LOC_Os12g18360	LOC_Os12g18360	transcript	LOC_Os12g18360.1	Coding	2021-01-03	c.944+339A>C	-	-	-	-	-	-
chr12-10610631	37	T	intron_variant	MODIFIER	LOC_Os12g18360	LOC_Os12g18360	transcript	LOC_Os12g18360.1	Coding	2021-01-03	c.944+196G>A	-	-	-	-	-	-
chr12-10610660	37	A	intron_variant	MODIFIER	LOC_Os12g18360	LOC_Os12g18360	transcript	LOC_Os12g18360.1	Coding	2021-01-03	c.944+167C>T	-	-	-	-	-	-
chr12-10610746	37	C	intron_variant	MODIFIER	LOC_Os12g18360	LOC_Os12g18360	transcript	LOC_Os12g18360.1	Coding	2021-01-03	c.944+81T>G	-	-	-	-	-	-
chr12-10610787	37	T	intron_variant	MODIFIER	LOC_Os12g18360	LOC_Os12g18360	transcript	LOC_Os12g18360.1	Coding	2021-01-03	c.944+40G>A	-	-	-	-	-	-
chr12-10610790	37	T	intron_variant	MODIFIER	LOC_Os12g18360	LOC_Os12g18360	transcript	LOC_Os12g18360.1	Coding	2021-01-03	c.944+37C>A	-	-	-	-	-	-
chr12-10610812	37	A	intron_variant	MODIFIER	LOC_Os12g18360	LOC_Os12g18360	transcript	LOC_Os12g18360.1	Coding	2021-01-03	c.944+15C>T	-	-	-	-	-	-
chr12-10610964	22	A	synonymous_variant	LOW	LOC_Os12g18360	LOC_Os12g18360	transcript	LOC_Os12g18360.1	Coding	2021-01-04	c.807G>T	p.Thr269Thr	1105/3601	807/3102	269/1033	-	-
chr12-10611244	10	T	missense_variant	MODERATE	LOC_Os12g18360	LOC_Os12g18360	transcript	LOC_Os12g18360.1	Coding	2021-01-04	c.527T>A	p.Val176Asp	825/3601	527/3102	176/1033	-	-
chr12-10611297	10	G	missense_variant	MODERATE	LOC_Os12g18360	LOC_Os12g18360	transcript	LOC_Os12g18360.1	Coding	2021-01-04	c.474G>C	p.Gln158His	772/3601	474/3102	158/1033	-	-
chr12-10611327	10	C	missense_variant	MODERATE	LOC_Os12g18360	LOC_Os12g18360	transcript	LOC_Os12g18360.1	Coding	2021-01-04	c.444C>G	p.Ser148Arg	742/3601	444/3102	148/1033	-	-
chr12-10611387	22	C	synonymous_variant	LOW	LOC_Os12g18360	LOC_Os12g18360	transcript	LOC_Os12g18360.1	Coding	2021-01-04	c.384C>G	p.Ala128Ala	682/3601	384/3102	128/1033	-	-
chr12-10611419	10	T	missense_variant	MODERATE	LOC_Os12g18360	LOC_Os12g18360	transcript	LOC_Os12g18360.1	Coding	2021-01-04	c.352G>A	p.Gly118Ser	650/3601	352/3102	118/1033	-	-
chr12-10611663	22	A	synonymous_variant	LOW	LOC_Os12g18360	LOC_Os12g18360	transcript	LOC_Os12g18360.1	Coding	2021-01-04	c.108G>T	p.Pro36Pro	406/3601	108/3102	36/1033	-	-
chr12-10611677	10	A	missense_variant	MODERATE	LOC_Os12g18360	LOC_Os12g18360	transcript	LOC_Os12g18360.1	Coding	2021-01-04	c.94C>T	p.Pro32Ser	392/3601	94/3102	32/1033	-	-
chr12-10611754	10	A	missense_variant	MODERATE	LOC_Os12g18360	LOC_Os12g18360	transcript	LOC_Os12g18360.1	Coding	2021-01-04	c.17G>T	p.Ser6Ile	315/3601	17/3102	6/1033	-	-
chr12-10611874	26	A	5_prime_UTR_premature_start_codon_gain_variant	LOW	LOC_Os12g18360	LOC_Os12g18360	transcript	LOC_Os12g18360.1	Coding	2021-01-04	c.-104G>T	-	-	-	-	-	-
		A	5_prime_UTR_variant	MODIFIER	LOC_Os12g18360	LOC_Os12g18360	transcript	LOC_Os12g18360.1	Coding	2021-01-04	c.-104G>T	-	-	-	-	104	-

### Sheet: summary for Pita
Dataset S5: SNP effect results from SNP-Seek
Summary of results for Pi-ta
POSITION	"DELETERIOUSNESS"	Alt (ANN)	Effect (ANN)	Putative_impact (ANN)	Gene Name (ANN)	Gene ID (ANN)	Feature type (ANN)	Feature ID (ANN)	Transcript Biotype (ANN)	Rank/Total (ANN)	HGV S.c (ANN)	HGV S.p (ANN)	cDNA position (ANN)	cDS position (ANN)	Protein position	Distance to feature (ANN)	Errors,Warnings Info msgs (ANN)	LOF	NMD
chr12-10606753	10	A	missense_variant	MODERATE	LOC_Os12g18360	LOC_Os12g18360	transcript	LOC_Os12g18360.1	Coding	2021-04-04	c.2909C>T	p.Ala970Val	3207/3601	2909/3102	970/1033	-	-
chr12-10607450	10	T	missense_variant	MODERATE	LOC_Os12g18360	LOC_Os12g18360	transcript	LOC_Os12g18360.1	Coding	2021-03-04	c.2684C>A	p.Ser895Tyr	2982/3601	2684/3102	895/1033	-	-
chr12-10611244	10	T	missense_variant	MODERATE	LOC_Os12g18360	LOC_Os12g18360	transcript	LOC_Os12g18360.1	Coding	2021-01-04	c.527T>A	p.Val176Asp	825/3601	527/3102	176/1033	-	-
chr12-10611297	10	G	missense_variant	MODERATE	LOC_Os12g18360	LOC_Os12g18360	transcript	LOC_Os12g18360.1	Coding	2021-01-04	c.474G>C	p.Gln158His	772/3601	474/3102	158/1033	-	-
chr12-10611327	10	C	missense_variant	MODERATE	LOC_Os12g18360	LOC_Os12g18360	transcript	LOC_Os12g18360.1	Coding	2021-01-04	c.444C>G	p.Ser148Arg	742/3601	444/3102	148/1033	-	-
chr12-10611419	10	T	missense_variant	MODERATE	LOC_Os12g18360	LOC_Os12g18360	transcript	LOC_Os12g18360.1	Coding	2021-01-04	c.352G>A	p.Gly118Ser	650/3601	352/3102	118/1033	-	-
chr12-10611677	10	A	missense_variant	MODERATE	LOC_Os12g18360	LOC_Os12g18360	transcript	LOC_Os12g18360.1	Coding	2021-01-04	c.94C>T	p.Pro32Ser	392/3601	94/3102	32/1033	-	-
chr12-10611754	10	A	missense_variant	MODERATE	LOC_Os12g18360	LOC_Os12g18360	transcript	LOC_Os12g18360.1	Coding	2021-01-04	c.17G>T	p.Ser6Ile	315/3601	17/3102	6/1033	-	-
